# Ligand stabilization enables physiological GITR signaling and antitumor immunity

**DOI:** 10.64898/2026.05.04.722444

**Authors:** Tesfahun Dessale Admasu, Keerthi Sadanala, Dnyaneshwar Kalyane, Hongqiang Wang, Seokyoung Yoon, Kim WooHyun, Madhusudhanarao Katiki, Jeremy Rudnick, Murali Ramachandran, John Yu

## Abstract

Agonistic antibodies targeting the costimulatory receptor GITR have failed in clinical trials despite a strong preclinical rationale, revealing fundamental limitations of receptor-targeted approaches to TNF superfamily agonism. Here, we demonstrate that pharmacological stabilization of the trimeric structure of human GITRL represents a mechanistically distinct strategy to overcome these limitations. Small-molecule stabilization of GITRL preserves its membrane residency. It enables bidirectional signaling between antigen-presenting cells and T cells, a physiological context that receptor-targeted antibodies bypass through non-physiological clustering of GITR. In humanized GITR/GITRL double-knock-in mice bearing syngeneic tumors, GITRL stabilization expands cytotoxic CD8⁺ T cells, selectively depletes intratumoral regulatory T cells, activates APCs, and restructures the immune spatial architecture. In patient-derived tumor explants, GITRL stabilization reactivates suppressed CD8⁺ T cells in an APC-dependent manner. Our findings establish ligand stabilization as a mechanistically distinct therapeutic strategy and provide a framework for engaging TNF receptor superfamily costimulatory pathways by modulating their native ligands.

**Teaser:** A small molecule stabilizes GITRL to activate tumor-fighting immune cells and reshape the tumor microenvironment.
