## Supplemental Table 1 for "Ligand stabilization enables physiological GITR signaling and antitumor immunity"

### Sheet: Sheet1
Antibodies	Catalog #	Vendor	TO use	ul/test	#samples	Volume to use	S50	S40	S60
CD3e Monoclonal Antibody (145-2C11), NovaFluor™ Blue 610-70S, eBioscience™	M002T02B06-A	Thermo	1/100ul	0.5	10	5	25	20	30
CD4 Monoclonal Antibody (GK1.5), NovaFluor™ Red 710, eBioscience™	M001T02R04-A		1/100ul	0.5	10	5	25	20	30
CD8a Monoclonal Antibody (53-6.7), NovaFluor™ Yellow 730, eBioscience™	M003T02Y07-A		1/100ul	0.5	10	5	25	20	30
FOXP3 Monoclonal Antibody (FJK-16s), PE-Cyanine5, eBioscience™	15-5773-80		1/100ul	0.5	10	5	25	20	30
CD69 Monoclonal Antibody (H1.2F3), Brilliant Ultra Violet™ 737, eBioscience™	367-0691-80		1/100ul	0.5	10	5	25	20	30
Perforin Monoclonal Antibody (eBioOMAK-D), APC, eBioscience™	17-9392-80		1/100ul	0.5	10	5	25	20	30
CD62L (L-Selectin) Monoclonal Antibody (MEL-14), Brilliant Ultra Violet™ 615, eBioscience™	366-0621-80		1/100ul	0.5	10	5	25	20	30
CD279 (PD-1) Monoclonal Antibody (J43), Brilliant Ultra Violet™ 563, eBioscience™	365-9985-80		1/100ul	0.5	10	5	25	20	30
CD366 (TIM3) Monoclonal Antibody (8B.2C12), APC-eFluor™ 780, eBioscience™	47-5871-82		1/100ul	0.5	10	5	25	20	30
TIGIT Monoclonal Antibody (GIGD7), Brilliant Violet™ 650, eBioscience™	416-9501-80		1/100ul	0.5	10	5	25	20	30
CD163 Monoclonal Antibody (TNKUPJ), Brilliant Ultra Violet™ 661, eBioscience™	376-1631-80		1/100ul	0.5	10	5	25	20	30
CD357 (AITR/GITR) Monoclonal Antibody (eBioAITR), PerCP-eFluor™ 710, eBioscience™	46-5875-42		1/100ul	0.5	10	5	25	20	30
CD19 Monoclonal Antibody (eBio1D3 (1D3)), Brilliant Ultra Violet™ 496, eBioscience™	364-0193-80		1/100ul	0.5	10	5	25	20	30
CD45 Monoclonal Antibody (30-F11), NovaFluor™ Blue 660-120S, eBioscience™	M005T02B08-A		1/100ul	0.5	10	5	25	20	30
Granzyme B Monoclonal Antibody (NGZB), PE-Cyanine5.5, eBioscience™	35-8898-82		1/100ul	0.5	10	5	25	20	30
IFN gamma Monoclonal Antibody (XMG1.2), PE-Alexa Fluor™ 610	RM90022		1/100ul	0.5	10	5	25	20	30
CD11b Monoclonal Antibody (M1/70), eFluor™ 506, eBioscience™	69-0112-80		1/100ul	0.5	10	5	25	20	30
CD206 (MMR) Monoclonal Antibody (MR6F3), PE-eFluor™ 610, eBioscience™	61-2061-82		1/100ul	0.5	10	5	25	20	30
IL-10 Monoclonal Antibody (JES5-16E3), Alexa Fluor™ 488, eBioscience™	53-7101-80		1/100ul	0.5	10	5	25	20	30
TNF alpha Monoclonal Antibody (MP6-XT22), Brilliant Violet™ 786, eBioscience™	417-7321-80		1/100ul	0.5	10	5	25	20	30
CD127 Monoclonal Antibody (A7R34), Brilliant Ultra Violet™ 805, eBioscience™	368-1271-80		1/100ul	0.5	10	5	25	20	30
LAP (Latency Associated peptide) Monoclonal Antibody (TW7-16B4), PE-Cyanine7, eBioscience™	25-9821-82		1/100ul	0.5	10	5	25	20	30
CD86 (B7-2) Monoclonal Antibody (GL1), Brilliant Ultra Violet™ 395, eBioscience™	363-0862-80		1/100ul	0.5	10	5	25	20	30
LIVE/DEAD™ Fixable Blue Dead Cell Stain Kit, for UV excitation	L34961		1/100ul	0.5	10	5	25	20	30
F4/80 PacBlue	in house		1/100ul	0.5	10	5	25	20	30
CD11c BV605			1/100ul	0.5	10	5	25	20	30
Ly-6G BV711			1/100ul	0.5	10	5	25	20	30
BD Horizon™ BV421 Rat Anti-Mouse CD197 (CCR7)	562675	BD	1/100ul	0.5	10	5	25	20	30
Brilliant Violet 570™ anti-mouse NK-1.1 Antibody	108733	Biolegend	1/100ul	0.5	10	5	25	20	30
BD OptiBuild™ RB545 Rat Anti-Mouse CD14	756784	BD	1/100ul	0.5	10	5	25	20	30
PerCP/Fire™ 780 anti-mouse CD25 Antibody	102080	Biolegend	1/100ul	0.5	10	5	25	20	30
PerCP/Fire™ 806 anti-mouse/human CD44 Antibody	103081	Biolegend	1/100ul	0.5	10	5	25	20	30
PE anti-mouse GITR Ligand Antibody	120305	Biolegend	1/100ul	0.5	10	5	25	20	30
PE/Fire™ 640 anti-mouse CD80 Antibody	104759	Biolegend	1/100ul	0.5	10	5	25	20	30
Alexa Fluor® 647 anti-mouse CD223 (LAG-3) Antibody	125241	Biolegend	1/100ul	0.5	10	5	25	20	30
APC/Fire™ 810 anti-mouse Ly-6C Antibody	128055	Biolegend	1/100ul	0.5	10	5	25	20	30

### Sheet: Staining
Antibodies
CD3e Monoclonal Antibody (145-2C11), NovaFluor™ Blue 610-70S, eBioscience™
CD4 Monoclonal Antibody (GK1.5), NovaFluor™ Red 710, eBioscience™
CD8 Monoclonal Antibody (53-6.7), NovaFluor™ Yellow 730, eBioscience™
CD69 Monoclonal Antibody (H1.2F3), Brilliant Ultra Violet™ 737, eBioscience™
CD62L (L-Selectin) Monoclonal Antibody (MEL-14), Brilliant Ultra Violet™ 615, eBioscience™
CD279 (PD-1) Monoclonal Antibody (J43), Brilliant Ultra Violet™ 563, eBioscience™
CD366 (TIM3) Monoclonal Antibody (8B.2C12), APC-eFluor™ 780, eBioscience™
TIGIT Monoclonal Antibody (GIGD7), Brilliant Violet™ 650, eBioscience™
CD163 Monoclonal Antibody (TNKUPJ), Brilliant Ultra Violet™ 661, eBioscience™
CD357 (AITR/GITR) Monoclonal Antibody (eBioAITR), PerCP-eFluor™ 710, eBioscience™
CD19 Monoclonal Antibody (eBio1D3 (1D3)), Brilliant Ultra Violet™ 496, eBioscience™
CD45 Monoclonal Antibody (30-F11), NovaFluor™ Blue 660-120S, eBioscience™
CD11b Monoclonal Antibody (M1/70), eFluor™ 506, eBioscience™
CD206 (MMR) Monoclonal Antibody (MR6F3), PE-eFluor™ 610, eBioscience™
CD127 Monoclonal Antibody (A7R34), Brilliant Ultra Violet™ 805, eBioscience™
LAP (Latency Associated peptide) Monoclonal Antibody (TW7-16B4), PE-Cyanine7, eBioscience™
CD86 (B7-2) Monoclonal Antibody (GL1), Brilliant Ultra Violet™ 395, eBioscience™
LIVE/DEAD™ Fixable Blue Dead Cell Stain Kit, for UV excitation
F4/80 PacBlue
CD11c BV605
Ly-6G BV711
BD Horizon™ BV421 Rat Anti-Mouse CD197 (CCR7)
Brilliant Violet 570™ anti-mouse NK-1.1 Antibody
BD OptiBuild™ RB545 Rat Anti-Mouse CD14
PerCP/Fire™ 780 anti-mouse CD25 Antibody
PerCP/Fire™ 806 anti-mouse/human CD44 Antibody
PE anti-mouse GITR Ligand Antibody
PE/Fire™ 640 anti-mouse CD80 Antibody
Alexa Fluor® 647 anti-mouse CD223 (LAG-3) Antibody
APC/Fire™ 810 anti-mouse Ly-6C Antibody
FOXP3 Monoclonal Antibody (FJK-16s), PE-Cyanine5, eBioscience™
Perforin Monoclonal Antibody (eBioOMAK-D), APC, eBioscience™
Granzyme B Monoclonal Antibody (NGZB), PE-Cyanine5.5, eBioscience™
IFN gamma Monoclonal Antibody (XMG1.2), PE-Alexa Fluor™ 610
IL-10 Monoclonal Antibody (JES5-16E3), Alexa Fluor™ 488, eBioscience™
TNF alpha Monoclonal Antibody (MP6-XT22), Brilliant Violet™ 786, eBioscience™
