## Supplemental Table 2 for "Ligand stabilization enables physiological GITR signaling and antitumor immunity"

### Sheet: Sheet1
Human TILs _Abs
1. TCRβ — BUV395
2. Live/Dead Zombie — Zombie UV
3. CD8 — BUV496
4. CD14 — BUV563
5. CD39 — BUV661
6. CD3 — BUV737
7. CD11c — BUV805
8. CD62L — BV421
9. FoxP3 — eFluor450
10. CD45 — BV510
11. CD56 — BV570
12. Ki-67 — BV605
13. CD86 — BV650
14. PD-L1 — BV711
15. CD4 — BV785
16. HLA-DR — FITC
17. CD25 — BB515
18. XCR1 — PerCP-Cy5.5
19. TIM-3 — PE
20. T-bet — AF594
21. CTLA-4 — PE-Dazzle594
22. CD69 — PE-Cy5
23. TOX — PE-Cy7
24. Perforin — APC
25. GZMB — AF700
26. PD-1 — APC-Cy7
